# Emergent Chemical Reactivity and Complexity of RNA Condensates

**DOI:** 10.1101/2025.04.15.648868

**Authors:** Samuel Hauf, Ryo Nakamura, Barbara Cellini, Yohei Yokobayashi, Mirco Dindo

## Abstract

The RNA world hypothesis posits the existence of life-like assemblies that consisted mostly of RNA. However, questions remain regarding the emergence of RNA catalysis, stability, reactant availability, and compartmentalization of genetic material. At acidic pH, short RNAs (average ≈ 20 nt) readily phase-separate into a condensed phase enriched with long RNA. These RNA condensates stably compartmentalize RNA as well as DNA and maintain stable identities even in the absence of membranes. Additionally, the RNA condensates concentrate ions, small molecules, phospholipids, peptides, ribozymes, and proteins. Beyond enriching such diverse components, RNA condensates function as microreactors with two catalytic capabilities: they physically enhance reaction rates by concentrating reactants within a confined space and simultaneously act as inherent catalysts that directly facilitate chemical transformations. RNA condensates can also support ribozyme and enzymatic activity. Together, these findings suggest that RNA phase separation may have played a crucial role in life’s origins by providing compartmentalization, inherent catalytic activity, and molecular enrichment of long, potentially catalytic biopolymers.
