## Supplementary material for "Emergent Chemical Reactivity and Complexity of RNA Condensates": RNA ICP data

### Sheet: Sheet1
mg/mL	Rb85(LR)	Sr88(LR)	Cd111(LR)	Cs133(LR)	Pb208(LR)	U238(LR)	Mg24(MR)	P31(MR)	S32(MR)	Ca44(MR)	V51(MR)	Cr52(MR)	Mn55(MR)	Fe56(MR)	Co59(MR)	Cu63(MR)	Zn66(MR)	Ga69(MR)	K39(HR)	As75(HR)	Se77(HR)
Water 1	< LB	< LB	< LB	< LB	< LB	< LB	< LB	< LB	< LB	< LB	< LB	< LB	< LB	< LB	< LB	< LB	< LB	< LB	< LB	< LB	< LB
Water 2	< LB	< LB	< LB	< LB	< LB	< LB	< LB	< LB	< LB	< LB	< LB	< LB	< LB	< LB	< LB	< LB	< LB	< LB	< LB	< LB	< LB
Water 3	< LB	< LB	< LB	< LB	< LB	< LB	< LB	< LB	< LB	< LB	< LB	< LB	< LB	< LB	< LB	< LB	< LB	< LB	< LB	< LB	< LB
RNA 1	< LB	< LB	< LB	< LB	< LB	< LB	0.00507893	0.302962	< LB	< LB	< LB	< LB	< LB	< LB	< LB	< LB	< LB	< LB	< LB	< LB	< LB
RNA 2	< LB	< LB	< LB	< LB	< LB	< LB	0.00407245	0.261927	< LB	< LB	< LB	< LB	< LB	< LB	< LB	< LB	< LB	< LB	< LB	< LB	< LB
RNA 3	< LB	< LB	< LB	< LB	< LB	< LB	0.00348219	0.260606	< LB	< LB	< LB	< LB	< LB	< LB	< LB	< LB	< LB	< LB	< LB	< LB	< LB
RNA + 0_234mg Mg 1	< LB	< LB	< LB	< LB	< LB	< LB	0.287119	0.301117	< LB	< LB	< LB	< LB	< LB	< LB	< LB	< LB	< LB	< LB	< LB	< LB	< LB
RNA + 0_234mg Mg 2	< LB	< LB	< LB	< LB	< LB	< LB	0.244074	0.278036	< LB	< LB	< LB	< LB	< LB	< LB	< LB	< LB	< LB	< LB	< LB	< LB	< LB
RNA + 0_234mg Mg 3	< LB	< LB	< LB	< LB	< LB	< LB	0.252078	0.296609	< LB	< LB	< LB	< LB	< LB	< LB	< LB	< LB	< LB	< LB	< LB	< LB	< LB
RNA + 2_34mg Mg 1	< LB	< LB	< LB	< LB	< LB	< LB	2.55222	0.311115	< LB	< LB	< LB	< LB	< LB	< LB	< LB	< LB	< LB	< LB	< LB	< LB	< LB
RNA + 2_34mg Mg 2	< LB	< LB	< LB	< LB	< LB	< LB	2.53925	0.285381	< LB	< LB	< LB	< LB	< LB	< LB	< LB	< LB	< LB	< LB	< LB	< LB	< LB
RNA + 2_34mg Mg 3	< LB	< LB	< LB	< LB	< LB	< LB	3.04893	0.318851	< LB	< LB	< LB	< LB	< LB	< LB	< LB	< LB	< LB	< LB	< LB	< LB	< LB
*LB = Lab blank
all samples:			estimated Mg content from the above data
total volume:	1 mL		Water 1	< LB	mM
yeast RNA:	5 mg		Water 2	< LB	mM
			Water 3	< LB	mM
three samples contained only RNA			RNA 1	0.211622	mM
three samples contained RNA + 10 mM MgCl2 (0.234 mg Mg)			RNA 2	0.169685	mM
three samples contained RNA + 100 mM MgCl2 (2.34 mg Mg)			RNA 3	0.145091	mM
			RNA + 0_234mg Mg 1	11.9633	mM
			RNA + 0_234mg Mg 2	10.1698	mM
			RNA + 0_234mg Mg 3	10.5032	mM
			RNA + 2_34mg Mg 1	106.343	mM
			RNA + 2_34mg Mg 2	105.802	mM
			RNA + 2_34mg Mg 3	127.039	mM
